# SnFFPE-Seq: towards scalable single nucleus RNA-Seq of formalin-fixed paraffin-embedded (FFPE) tissue

**DOI:** 10.1101/2022.08.25.505257

**Authors:** Hattie Chung, Alexandre Melnikov, Cristin McCabe, Eugene Drokhlyansky, Nicholas Van Wittenberghe, Emma M. Magee, Julia Waldman, Avrum Spira, Fei Chen, Sarah Mazzilli, Orit Rozenblatt-Rosen, Aviv Regev

**Affiliations:** Klarman Cell Observatory, The Broad Institute of MIT and Harvard, Cambridge, MA, USA; Division of Computational Biomedicine, Boston University School of Medicine, Boston, MA, USA; Department of Stem Cell and Regenerative Biology, Harvard University, Cambridge, MA, USA; Department of Biology, Massachusetts Institute of Technology, Cambridge, MA, USA; Genentech, 1 DNA Way, South San Francisco, CA, USA

## Abstract

Profiling cellular heterogeneity in formalin-fixed paraffin-embedded (FFPE) tissues is key to characterizing clinical specimens for biomarkers, therapeutic targets, and drug responses. Here, we optimize methods for isolating intact nuclei and single nucleus RNA-Seq from FFPE tissues in the mouse brain, and demonstrate a pilot application to a human clinical specimen of lung adenocarcinoma. Our method opens the way to broad applications of snRNA-Seq to archival tissues, including clinical samples.
