## Supplementary Tables 1-7 for "SnFFPE-Seq: towards scalable single nucleus RNA-Seq of formalin-fixed paraffin-embedded (FFPE) tissue": SuppTable1_marker_genes_FFPE_brain_SS2.csv

Excitatory neuron	Astrocyte	Inhibitory neuron	Oligodendrocyte	Endothelial	Microglia
Cdr1	Nckap5	Dclk1	Slc24a2	Flt1	Plxdc2
Kcnip4	Ptprz1	Meis2	Plcl1	Sgms1	Csf1r
Astn2	Npas3	Kcnb2	Nkain2	Rundc3b	Cx3cr1
Rbfox1	Luzp2	Kcnh7	Prickle2	Igf1r	Laptm5
Car10	Mdga2	Tenm4	Edil3	Ptprm	Tmcc3
Fgf14	Adgrl3	Gria1	Plp1	Itm2a	Epb41l2
Caln1	Xylt1	Camk2a	Qk	Plcb1	C1qb
Rims1	Gpc5	Ppm1e	Elmo1	Rapgef2	Cst3
Camk4	Zeb1	Kcnma1	Tmeff2	Ly6c1	Nav2
Pde10a	Frmd4a	Grin2b	Mobp	Atp10a	Hexb
