## Supplementary Tables 1-7 for "SnFFPE-Seq: towards scalable single nucleus RNA-Seq of formalin-fixed paraffin-embedded (FFPE) tissue": SuppTable2_marker_genes_FFPE_brain_10x.csv

Astrocyte	Endothelial	ExNeuron1	ExNeuron2	ExNeuron3	ExNeuron4	ExNeuron5	ExNeuron6	Fibroblast	Microglia	OPC	Oligodendrocyte
Npas3	Slco1a4	Gm28928	Kcnd2	Kcnd2	Grip1	Tshz2	Pcbp3	Ptgds	Hexb	Tnr	Plp1
Gpc5	Flt1	Celf2	Kctd8	Kcnip4	Galntl6	Nrg3	Meis2	Cped1	Plxdc2	Lhfpl3	Slc24a2
Gabrb1	Igf1r	Ptprd	Pde1c	Fgf14	Meg3	Tox	Kcnb2	Alcam	Cst3	Dscam	Pcdh9
Lsamp	Pltp	Nrg1	Kcnip4	Rbfox1	Kcnmb2	Vwc2l	Myo16	Atp1a2	Zfhx3	Lsamp	Tmeff2
Luzp2	Ptprg	Phactr1	Ppp1r1b	Dpp6	Cntnap2	Meg3	Pbx3	Nr3c2	Csf1r	Bcas1	Pde4b
