## Supplementary Tables 1-7 for "SnFFPE-Seq: towards scalable single nucleus RNA-Seq of formalin-fixed paraffin-embedded (FFPE) tissue": SuppTable3_snRNA_atlas_cell_type_markers.csv

	snRNA-Seq lung atlas marker genes
Endothelial cell	LDB2	EPAS1	PTPRB	EGFL7	TCF4	ST6GALNAC3	SLCO2A1	SASH1	BTNL9	HIF3A	VWF	GALNT18	AC007319.1	FYN	ERG	TMTC1	RIN2	FBXL7	CLDN5	ANO2	TMEM100	ARHGAP29	ENG	ZEB1	HLA-E	KLF2	BMPR2	ID1	SMAD6	SPC25	HECW2	NOSTRIN	KALRN	FCN3	STXBP6	SLC6A4	PRSS23	RAPGEF4	AQP1	DACH1	MEIS2	FLI1	PLEKHG1	RUNX1T1	PRKCH	DOCK9
Epithelial cell	SFTPB	MACROD2	MECOM	ANK3	PDE4D	NEDD4L	ZNF385B	CADM1	ERBB4	SFTA3	SNX25	LIMCH1	MAGI3	NEBL	ABCA3	LRRK2	UNC13B	SHROOM3	ADK	INADL	TACC2	KANK1	LMO7	SFTPC	ATP8A1	DUOX1	MGST1	PPP1R9A	PEBP4	ACOXL	PTPN13	MTUS1	RNF145	NPNT	PTPRK	AUTS2	SLC34A2	MAST4	ATP13A4	SLC39A8	PHACTR1	SMYD3	NKX2-1	PIP5K1B	FAM184A
Fibroblast	ARHGAP6	SLIT2	PLEKHH2	LAMA2	PRKG1	ROBO2	RBMS3	CACNA1C	SH3D19	RORA	SVEP1	SCN7A	ABCA6	CCBE1	USP53	CYR61	MACF1	LSAMP	ITGA8	CACNA1D	ABI3BP	ANGPT1	ELMO1	MEIS1	MAMDC2	WBSCR17	LAMB1	PDZRN3	NAV2	CDH11	CACNB2	ADARB1	FOXO1	COL6A2	RYR2	BNC2	RBMS3-AS3	DST	SETBP1	NEGR1	CRISPLD2	HIF3A	MYLK	PBX1	PIEZO2	FBXL7	FBLN1	COL5A2	DOCK4
Immune (lymphocyte)	ARHGAP15	SKAP1	PARP8	FYN	THEMIS	IKZF1	BCL2	PTPRC	PIP4K2A	STAT4	ETS1	CD96	CD247	ITK	SYTL3	ANKRD44	AOAH	EMB	RHOH	CAMK4	CXCR4	PRKCH	PPP1R16B	CYTIP	CDC42SE2	SLFN12L	INPP4B	BCL11B	STK17B	AC104820.2	CARD11	IQGAP2	IL7R	GNG2	DOCK10	FYB	PRKCB	CD69	CBLB	FNBP1	CLEC2D	GRAP2	SCML4	RASA2	CD2	INPP5D	IKZF3
Immune (myeloid)	SLC11A1	PLXDC2	FMNL2	CCDC88A	RNF149	DOCK8	SLC8A1	ALOX5	TBXAS1	GPCPD1	ZEB2	PTPRC	FRMD4A	IRAK3	PPARG	ACER3	DOCK10	PAG1	ADAM17	GPRIN3	MYO9B	DOCK2	EML4	PIK3R5	DENND4C	GLUL	MSR1	SAT1	SAMHD1	KCNE1	KYNU	SYK	ASAP1	CYP27A1	ABR	ARHGAP15	SBF2	MYO1F	TCF7L2	1-Mar	CLEC7A	ATG7	MITF	CORO1C	TFEC	FGD2	TNFAIP2	UBE2E2	SH3PXD2B
Muscle	CALD1	EBF1	NR2F2-AS1	CACNA1C	MYH11	DGKG	LPP	PRKG1	TPM1	INPP4B	ARHGAP10	TPM2	PDE3A	PLCB1	ACTA2	LMOD1	RCAN2	DMD	LDB3	COL4A2	ITGA1	NCALD	KALRN	COL6A2	COL4A1	PDGFRB	MSRB3	UNC5C	NID1	SORBS1	PPP1R12A	CLMN	FLNA	ADAMTS9-AS2	IGFBP7	ARHGAP6	KCNAB1	ADCY5	SLIT3	PDZRN3	RYR2	GRK5	NEXN	SPARCL1	NR2F2	AKT3
