## Supplementary Tables 1-7 for "SnFFPE-Seq: towards scalable single nucleus RNA-Seq of formalin-fixed paraffin-embedded (FFPE) tissue": SuppTable4_FFPE_SS2_LUAD_retrospective_markers.csv

snFFPE-seq marker genes of assigned cell types
Endothelial	Epithelial	Fibroblast	Immune (lymphocyte)	Immune (myeloid)	Muscle
CD81	DDX41	ROBO2	CADM2	DLGAP1	SLCO5A1
HBA2	TRIM2	RYR2	CBLB	PPARG	TIAM1
VWF	ANXA2	NEGR1	MALAT1	AC073218.1	RYR2
A2M	MTERF	ERC1	AIM1	ATP5G3	GRM8
DPM3	DOCK5	SLC24A3	ETS1	PLXDC2	PIK3R3
VPS28	LRP1B	MAP4K5	PRKCH	GPCPD1	EBF1
DCN	NPNT	GALNT13	MYRIP	COX8A	LAPTM5
EPAS1	MACROD2	TERF2IP	RUNX1	GSK3B	SORCS3
EEF1G	TBC1D30	CHD6	SLFN12L	PAX8	NFATC3
NUCKS1	ARHGEF38	AFF3	EMB	QKI	CNTNAP5
