## Supplementary Tables 1-7 for "SnFFPE-Seq: towards scalable single nucleus RNA-Seq of formalin-fixed paraffin-embedded (FFPE) tissue": SuppTable6_pathways_dendrogram_order_reduced_signatures.csv

signature	group	group_reduced	representative_signature
GNF2_CDC20	1	1	GNF2_PCNA
GNF2_CDC2	1	1	GNF2_PCNA
GNF2_PCNA	1	1	GNF2_PCNA
GNF2_CCNB2	1	1	GNF2_PCNA
GNF2_CENPE	1	1	GNF2_PCNA
GNF2_CCNA2	1	1	GNF2_PCNA
GNF2_RRM2	1	1	GNF2_PCNA
GNF2_CENPF	1	1	GNF2_PCNA
GNF2_HMMR	1	1	GNF2_PCNA
GNF2_SMC4L1	1	1	GNF2_PCNA
GNF2_MCM4	1	1	GNF2_PCNA
GNF2_CKS2	1	1	GNF2_PCNA
GNF2_RRM1	1	1	GNF2_PCNA
GNF2_FEN1	1	1	GNF2_PCNA
GNF2_RFC4	1	1	GNF2_PCNA
GNF2_BUB1	1	1	GNF2_PCNA
GNF2_MKI67	1	1	GNF2_PCNA
GNF2_CKS1B	1	1	GNF2_PCNA
GNF2_RFC3	1	1	GNF2_PCNA
GNF2_H2AFX	1	1	GNF2_PCNA
GNF2_TTK	1	1	GNF2_PCNA
GNF2_ESPL1	1	1	GNF2_PCNA
GNF2_BUB1B	1	1	GNF2_PCNA
GNF2_SMC2L1	1	1	GNF2_PCNA
MORF_KDR	2	2	MORF_IFNA1
MORF_MYL3	2	2	MORF_IFNA1
MORF_PDCD1	2	2	MORF_IFNA1
MORF_ITGA2	2	2	MORF_IFNA1
MORF_TTN	2	2	MORF_IFNA1
MORF_TNFRSF6	2	2	MORF_IFNA1
MORF_BCL2L11	2	2	MORF_IFNA1
MORF_CD8A	2	2	MORF_IFNA1
MORF_CTSB	2	2	MORF_IFNA1
MORF_IFNA1	2	2	MORF_IFNA1
MORF_IL4	2	2	MORF_IFNA1
MORF_CDH4	2	2	MORF_IFNA1
MORF_THPO	2	2	MORF_IFNA1
MORF_DMPK	2	2	MORF_IFNA1
MORF_PTPRR	2	2	MORF_IFNA1
MORF_MAP2K7	2	2	MORF_IFNA1
MORF_PRKCA	2	2	MORF_IFNA1
MORF_PPP2R5B	3	3	MORF_BNIP1
MORF_STK17A	3	3	MORF_BNIP1
MORF_FLT1	3	3	MORF_BNIP1
MORF_ETV3	3	3	MORF_BNIP1
MORF_PRKACA	3	3	MORF_BNIP1
MORF_PSMF1	3	3	MORF_BNIP1
MORF_CASP10	3	3	MORF_BNIP1
MORF_PTEN	3	3	MORF_BNIP1
MORF_ESR1	3	3	MORF_BNIP1
MORF_RUNX1	3	3	MORF_BNIP1
MORF_BNIP1	3	3	MORF_BNIP1
MORF_NF1	3	3	MORF_BNIP1
MORF_DDX11	4	4	MORF_JAK3
MORF_LTK	4	4	MORF_JAK3
MORF_PML	4	4	MORF_JAK3
MORF_RAGE	4	4	MORF_JAK3
MORF_JAK3	4	4	MORF_JAK3
MORF_JAG1	4	4	MORF_JAK3
MORF_LMO1	4	4	MORF_JAK3
MORF_MYC	4	4	MORF_JAK3
MORF_CDC2L5	4	4	MORF_JAK3
MORF_HEAB	4	4	MORF_JAK3
MORF_ERCC2	4	4	MORF_JAK3
MORF_FANCG	4	4	MORF_JAK3
MORF_ACTG1	5	5	MORF_NPM1
MORF_TPT1	5	5	MORF_NPM1
MORF_NPM1	5	5	MORF_NPM1
GNF2_EIF3S6	5	5	MORF_NPM1
GCM_TPT1	5	5	MORF_NPM1
MORF_JUND	5	5	MORF_NPM1
MORF_NME2	5	5	MORF_NPM1
MORF_EIF3S6	5	5	MORF_NPM1
MORF_EIF4A2	5	5	MORF_NPM1
MORF_CCNI	5	5	MORF_NPM1
MORF_SART1	5	5	MORF_NPM1
GNF2_GLTSCR2	5	5	MORF_NPM1
GNF2_TPT1	5	5	MORF_NPM1
GNF2_FBL	5	5	MORF_NPM1
GNF2_DAP3	5	5	MORF_NPM1
GNF2_ST13	5	5	MORF_NPM1
GCM_DDX5	6	6	GCM_PSME1
GCM_RAD21	6	6	GCM_PSME1
GCM_RAF1	6	6	GCM_PSME1
GCM_ANP32B	6	6	GCM_PSME1
GCM_HDAC1	6	6	GCM_PSME1
GCM_PPP1CC	6	6	GCM_PSME1
GCM_CBFB	6	6	GCM_PSME1
GCM_PFN1	6	6	GCM_PSME1
GCM_NPM1	6	6	GCM_PSME1
GCM_APEX1	6	6	GCM_PSME1
GCM_PSME1	6	6	GCM_PSME1
GCM_ACTG1	6	6	GCM_PSME1
GCM_CSNK2B	6	6	GCM_PSME1
GNF2_BUB3	7	0	GNF2_BUB3
GNF2_NS	7	0	GNF2_NS
GNF2_RAN	7	0	GNF2_RAN
GNF2_MLH1	7	0	GNF2_MLH1
GNF2_MSH6	7	0	GNF2_MSH6
GNF2_PA2G4	7	0	GNF2_PA2G4
GNF2_MSH2	7	0	GNF2_MSH2
GNF2_HAT1	7	0	GNF2_HAT1
GNF2_MCM5	7	0	GNF2_MCM5
GNF2_DEK	7	0	GNF2_DEK
GNF2_KPNB1	7	0	GNF2_KPNB1
GNF2_APEX1	7	0	GNF2_APEX1
GNF2_TDG	7	0	GNF2_TDG
GNF2_ANP32B	7	0	GNF2_ANP32B
GNF2_XRCC5	7	0	GNF2_XRCC5
GNF2_ELAC2	7	0	GNF2_ELAC2
GNF2_RPA1	7	0	GNF2_RPA1
GNF2_SMC1L1	7	0	GNF2_SMC1L1
GNF2_NPM1	7	0	GNF2_NPM1
GNF2_HDAC1	7	0	GNF2_HDAC1
GNF2_DENR	7	0	GNF2_DENR
GNF2_G22P1	7	0	GNF2_G22P1
GNF2_RBBP6	7	0	GNF2_RBBP6
GNF2_UBE2I	7	0	GNF2_UBE2I
GCM_MSN	7	0	GCM_MSN
GCM_TPR	7	0	GCM_TPR
MORF_SNRP70	7	0	MORF_SNRP70
GNF2_CBFB	7	0	GNF2_CBFB
GNF2_PPP6C	7	0	GNF2_PPP6C
GNF2_DDX5	7	0	GNF2_DDX5
GNF2_MBD4	7	0	GNF2_MBD4
MORF_DNMT1	8	8	MORF_DNMT1
MORF_PPP1CC	8	8	MORF_DNMT1
MORF_RFC4	8	8	MORF_DNMT1
MORF_RRM1	8	8	MORF_DNMT1
MORF_RAD54L	8	8	MORF_DNMT1
MORF_CDC16	8	8	MORF_DNMT1
MORF_DEAF1	8	8	MORF_DNMT1
MORF_ESPL1	8	8	MORF_DNMT1
MORF_BUB1	8	8	MORF_DNMT1
MORF_BUB1B	8	8	MORF_DNMT1
MORF_BMI1	9	0	MORF_BMI1
MORF_CDC10	9	0	MORF_CDC10
MORF_CDK2	9	0	MORF_CDK2
MORF_PPP2CA	9	0	MORF_PPP2CA
MORF_CUL1	9	0	MORF_CUL1
MORF_PAPSS1	9	0	MORF_PAPSS1
MORF_AP3D1	9	0	MORF_AP3D1
MORF_TERF1	9	0	MORF_TERF1
MORF_GMPS	9	0	MORF_GMPS
MORF_GSPT1	9	0	MORF_GSPT1
MORF_FEN1	9	0	MORF_FEN1
MORF_PTPN11	9	0	MORF_PTPN11
MORF_UNG	9	0	MORF_UNG
MORF_FBL	9	0	MORF_FBL
MORF_CTBP1	9	0	MORF_CTBP1
MORF_ERH	9	0	MORF_ERH
MORF_EI24	9	0	MORF_EI24
MORF_PRDX3	9	0	MORF_PRDX3
MORF_HAT1	9	0	MORF_HAT1
MORF_MAP2K2	9	0	MORF_MAP2K2
MORF_PCNA	9	0	MORF_PCNA
MORF_SMC1L1	9	0	MORF_SMC1L1
MORF_UBE2N	9	0	MORF_UBE2N
MORF_MSH2	9	0	MORF_MSH2
MORF_RPA1	9	0	MORF_RPA1
GNF2_PCAF	10	10	GNF2_ANK1
GNF2_PRDX2	10	10	GNF2_ANK1
GNF2_ANK1	10	10	GNF2_ANK1
GNF2_BNIP3L	10	10	GNF2_ANK1
GNF2_TAL1	10	10	GNF2_ANK1
GNF2_SPTB	10	10	GNF2_ANK1
GNF2_RAD23A	10	10	GNF2_ANK1
GNF2_MAP2K3	10	10	GNF2_ANK1
GNF2_CDC27	10	10	GNF2_ANK1
GNF2_SPTA1	10	10	GNF2_ANK1
GCM_VAV1	11	11	GCM_SUPT4H1
GCM_BECN1	11	11	GCM_SUPT4H1
GCM_LTK	11	11	GCM_SUPT4H1
GCM_AIP	11	11	GCM_SUPT4H1
GCM_SMARCC1	11	11	GCM_SUPT4H1
GCM_ERCC4	11	11	GCM_SUPT4H1
GCM_CDH5	11	11	GCM_SUPT4H1
GCM_PTPRU	11	11	GCM_SUPT4H1
GCM_TEC	11	11	GCM_SUPT4H1
GCM_RING1	11	11	GCM_SUPT4H1
GCM_HMGA2	11	11	GCM_SUPT4H1
GCM_SUPT4H1	11	11	GCM_SUPT4H1
GCM_SMARCD1	11	11	GCM_SUPT4H1
GCM_FANCC	11	11	GCM_SUPT4H1
GCM_PRKAG1	11	11	GCM_SUPT4H1
GCM_DPF2	11	11	GCM_SUPT4H1
GCM_FCGR2B	11	11	GCM_SUPT4H1
GCM_BNIP1	11	11	GCM_SUPT4H1
GCM_PRKCG	11	11	GCM_SUPT4H1
GNF2_CARD15	12	12	GNF2_CARD15
GNF2_CD14	12	12	GNF2_CARD15
GNF2_FOS	12	12	GNF2_CARD15
GNF2_CD1D	12	12	GNF2_CARD15
GNF2_CD33	12	12	GNF2_CARD15
GNF2_ITGB2	12	12	GNF2_CARD15
GNF2_S100A4	12	12	GNF2_CARD15
GNF2_FGR	12	12	GNF2_CARD15
GNF2_MCL1	12	12	GNF2_CARD15
GNF2_TNFRSF1B	12	12	GNF2_CARD15
GNF2_HCK	12	12	GNF2_CARD15
GNF2_CASP1	12	12	GNF2_CARD15
GNF2_PECAM1	12	12	GNF2_CARD15
GNF2_PTPRC	13	13	GNF2_ITGAL
GNF2_CD97	13	13	GNF2_ITGAL
GNF2_RAP1B	13	13	GNF2_ITGAL
GNF2_CASP8	13	13	GNF2_ITGAL
GNF2_JAK1	13	13	GNF2_ITGAL
GNF2_ITGAL	13	13	GNF2_ITGAL
GNF2_SNRK	13	13	GNF2_ITGAL
GNF2_PTPN4	13	13	GNF2_ITGAL
GNF2_CD7	13	13	GNF2_ITGAL
GNF2_IL2RB	13	13	GNF2_ITGAL
GNF2_RAB7L1	13	13	GNF2_ITGAL
GNF2_ZAP70	13	13	GNF2_ITGAL
GNF2_STAT6	14	14	GNF2_STAT6
GNF2_VAV1	14	14	GNF2_STAT6
GNF2_INPP5D	14	14	GNF2_STAT6
GNF2_PTPN6	14	14	GNF2_STAT6
GNF2_CD53	14	14	GNF2_STAT6
GNF2_CD48	14	14	GNF2_STAT6
GNF2_HLA_C	14	14	GNF2_STAT6
GNF2_BNIP2	14	14	GNF2_STAT6
GNF2_PAK2	14	14	GNF2_STAT6
GNF2_TYK2	14	14	GNF2_STAT6
GNF2_LYN	14	14	GNF2_STAT6
GNF2_MSN	14	14	GNF2_STAT6
GNF2_SELL	14	14	GNF2_STAT6
GNF2_CASP4	14	14	GNF2_STAT6
GNF2_ICAM3	14	14	GNF2_STAT6
GNF2_MYD88	14	14	GNF2_STAT6
GNF2_TIMP2	15	15	GNF2_MMP11
GNF2_MMP11	15	15	GNF2_MMP11
GNF2_KISS1	15	15	GNF2_MMP11
GNF2_EGFR	15	15	GNF2_MMP11
GNF2_IGFBP1	15	15	GNF2_MMP11
CAR_MLANA	16	0	CAR_MLANA
MORF_THRA	16	0	MORF_THRA
CAR_TNFRSF25	16	0	CAR_TNFRSF25
CAR_WBSCR22	16	0	CAR_WBSCR22
GNF2_RAB3A	16	0	GNF2_RAB3A
GNF2_RTN1	16	0	GNF2_RTN1
GNF2_DNM1	16	0	GNF2_DNM1
GNF2_AF1Q	16	0	GNF2_AF1Q
GNF2_MAPT	16	0	GNF2_MAPT
MEL18_DN.V1_UP	16	0	MEL18_DN.V1_UP
BMI1_DN.V1_UP	16	0	BMI1_DN.V1_UP
BMI1_DN_MEL18_DN.V1_UP	16	0	BMI1_DN_MEL18_DN.V1_UP
KRAS.BREAST_UP.V1_UP	16	0	KRAS.BREAST_UP.V1_UP
KRAS.LUNG_UP.V1_UP	16	0	KRAS.LUNG_UP.V1_UP
KRAS.50_UP.V1_UP	16	0	KRAS.50_UP.V1_UP
KRAS.KIDNEY_UP.V1_UP	16	0	KRAS.KIDNEY_UP.V1_UP
KRAS.300_UP.V1_UP	16	0	KRAS.300_UP.V1_UP
KRAS.LUNG.BREAST_UP.V1_UP	16	0	KRAS.LUNG.BREAST_UP.V1_UP
GNF2_PTX3	16	0	GNF2_PTX3
GNF2_CDH11	16	0	GNF2_CDH11
GNF2_MMP1	16	0	GNF2_MMP1
GNF2_SPI1	16	0	GNF2_SPI1
GNF2_TNFSF10	16	0	GNF2_TNFSF10
KRAS.50_UP.V1_DN	16	0	KRAS.50_UP.V1_DN
KRAS.BREAST_UP.V1_DN	16	0	KRAS.BREAST_UP.V1_DN
KRAS.LUNG_UP.V1_DN	16	0	KRAS.LUNG_UP.V1_DN
KRAS.300_UP.V1_DN	16	0	KRAS.300_UP.V1_DN
KRAS.LUNG.BREAST_UP.V1_DN	16	0	KRAS.LUNG.BREAST_UP.V1_DN
GNF2_MYL2	16	0	GNF2_MYL2
GNF2_MYL3	16	0	GNF2_MYL3
BMI1_DN_MEL18_DN.V1_DN	16	0	BMI1_DN_MEL18_DN.V1_DN
BMI1_DN.V1_DN	16	0	BMI1_DN.V1_DN
MEL18_DN.V1_DN	16	0	MEL18_DN.V1_DN
CRX_NRL_DN.V1_UP	16	0	CRX_NRL_DN.V1_UP
CRX_DN.V1_UP	16	0	CRX_DN.V1_UP
NRL_DN.V1_UP	16	0	NRL_DN.V1_UP
CORDENONSI_YAP_CONSERVED_SIGNATURE	16	0	CORDENONSI_YAP_CONSERVED_SIGNATURE
RB_DN.V1_UP	16	0	RB_DN.V1_UP
PRC2_EZH2_UP.V1_DN	16	0	PRC2_EZH2_UP.V1_DN
CSR_LATE_UP.V1_UP	16	0	CSR_LATE_UP.V1_UP
RB_P130_DN.V1_UP	16	0	RB_P130_DN.V1_UP
RPS14_DN.V1_DN	16	0	RPS14_DN.V1_DN
RB_P107_DN.V1_UP	16	0	RB_P107_DN.V1_UP
GCNP_SHH_UP_LATE.V1_UP	16	0	GCNP_SHH_UP_LATE.V1_UP
E2F1_UP.V1_UP	16	0	E2F1_UP.V1_UP
GCNP_SHH_UP_EARLY.V1_UP	16	0	GCNP_SHH_UP_EARLY.V1_UP
AKT_UP.V1_UP	16	0	AKT_UP.V1_UP
IL15_UP.V1_UP	16	0	IL15_UP.V1_UP
IL2_UP.V1_UP	16	0	IL2_UP.V1_UP
AKT_UP_MTOR_DN.V1_UP	16	0	AKT_UP_MTOR_DN.V1_UP
AKT_UP.V1_DN	16	0	AKT_UP.V1_DN
AKT_UP_MTOR_DN.V1_DN	16	0	AKT_UP_MTOR_DN.V1_DN
MTOR_UP.V1_DN	16	0	MTOR_UP.V1_DN
ESC_J1_UP_EARLY.V1_DN	16	0	ESC_J1_UP_EARLY.V1_DN
ESC_V6.5_UP_LATE.V1_DN	16	0	ESC_V6.5_UP_LATE.V1_DN
ESC_J1_UP_LATE.V1_DN	16	0	ESC_J1_UP_LATE.V1_DN
ESC_V6.5_UP_EARLY.V1_DN	16	0	ESC_V6.5_UP_EARLY.V1_DN
GNF2_ATM	16	0	GNF2_ATM
HOXA9_DN.V1_UP	16	0	HOXA9_DN.V1_UP
SNF5_DN.V1_UP	16	0	SNF5_DN.V1_UP
PDGF_ERK_DN.V1_UP	16	0	PDGF_ERK_DN.V1_UP
CSR_EARLY_UP.V1_UP	16	0	CSR_EARLY_UP.V1_UP
SIRNA_EIF4GI_UP	16	0	SIRNA_EIF4GI_UP
GCM_AQP4	16	0	GCM_AQP4
BCAT.100_UP.V1_DN	16	0	BCAT.100_UP.V1_DN
CAHOY_NEURONAL	16	0	CAHOY_NEURONAL
GNF2_MLF1	16	0	GNF2_MLF1
GNF2_TTN	16	0	GNF2_TTN
YAP1_DN	16	0	YAP1_DN
RB_DN.V1_DN	16	0	RB_DN.V1_DN
RB_P107_DN.V1_DN	16	0	RB_P107_DN.V1_DN
RB_P130_DN.V1_DN	16	0	RB_P130_DN.V1_DN
SIRNA_EIF4GI_DN	16	0	SIRNA_EIF4GI_DN
TBK1.DN.48HRS_DN	16	0	TBK1.DN.48HRS_DN
YAP1_UP	16	0	YAP1_UP
BCAT_BILD_ET_AL_UP	16	0	BCAT_BILD_ET_AL_UP
BCAT_GDS748_DN	16	0	BCAT_GDS748_DN
EIF4E_UP	16	0	EIF4E_UP
CAHOY_OLIGODENDROCUTIC	16	0	CAHOY_OLIGODENDROCUTIC
GNF2_SERPINB5	16	0	GNF2_SERPINB5
TBK1.DN.48HRS_UP	16	0	TBK1.DN.48HRS_UP
BCAT_BILD_ET_AL_DN	16	0	BCAT_BILD_ET_AL_DN
EIF4E_DN	16	0	EIF4E_DN
JAK2_DN.V1_DN	16	0	JAK2_DN.V1_DN
CSR_EARLY_UP.V1_DN	16	0	CSR_EARLY_UP.V1_DN
MTOR_UP.N4.V1_DN	16	0	MTOR_UP.N4.V1_DN
BCAT.100_UP.V1_UP	16	0	BCAT.100_UP.V1_UP
BCAT_GDS748_UP	16	0	BCAT_GDS748_UP
E2F3_UP.V1_DN	16	0	E2F3_UP.V1_DN
MYC_UP.V1_DN	16	0	MYC_UP.V1_DN
SRC_UP.V1_DN	16	0	SRC_UP.V1_DN
MTOR_UP.V1_UP	16	0	MTOR_UP.V1_UP
ATF2_S_UP.V1_UP	16	0	ATF2_S_UP.V1_UP
ATF2_UP.V1_UP	16	0	ATF2_UP.V1_UP
ESC_J1_UP_LATE.V1_UP	16	0	ESC_J1_UP_LATE.V1_UP
ESC_V6.5_UP_LATE.V1_UP	16	0	ESC_V6.5_UP_LATE.V1_UP
KRAS.PROSTATE_UP.V1_DN	16	0	KRAS.PROSTATE_UP.V1_DN
PRC1_BMI_UP.V1_DN	16	0	PRC1_BMI_UP.V1_DN
PRC2_SUZ12_UP.V1_DN	16	0	PRC2_SUZ12_UP.V1_DN
IL21_UP.V1_DN	16	0	IL21_UP.V1_DN
KRAS.KIDNEY_UP.V1_DN	16	0	KRAS.KIDNEY_UP.V1_DN
KRAS.AMP.LUNG_UP.V1_DN	16	0	KRAS.AMP.LUNG_UP.V1_DN
CTIP_DN.V1_DN	16	0	CTIP_DN.V1_DN
BRCA1_DN.V1_DN	16	0	BRCA1_DN.V1_DN
NOTCH_DN.V1_UP	16	0	NOTCH_DN.V1_UP
ALK_DN.V1_DN	16	0	ALK_DN.V1_DN
VEGF_A_UP.V1_UP	16	0	VEGF_A_UP.V1_UP
ATM_DN.V1_UP	16	0	ATM_DN.V1_UP
PGF_UP.V1_DN	16	0	PGF_UP.V1_DN
PTEN_DN.V1_DN	16	0	PTEN_DN.V1_DN
P53_DN.V2_UP	16	0	P53_DN.V2_UP
CYCLIN_D1_KE_.V1_DN	16	0	CYCLIN_D1_KE_.V1_DN
DCA_UP.V1_UP	16	0	DCA_UP.V1_UP
RELA_DN.V1_DN	16	0	RELA_DN.V1_DN
P53_DN.V2_DN	16	0	P53_DN.V2_DN
ATM_DN.V1_DN	16	0	ATM_DN.V1_DN
CTIP_DN.V1_UP	16	0	CTIP_DN.V1_UP
IL21_UP.V1_UP	16	0	IL21_UP.V1_UP
PDGF_UP.V1_UP	16	0	PDGF_UP.V1_UP
CRX_DN.V1_DN	16	0	CRX_DN.V1_DN
ALK_DN.V1_UP	16	0	ALK_DN.V1_UP
KRAS.AMP.LUNG_UP.V1_UP	16	0	KRAS.AMP.LUNG_UP.V1_UP
KRAS.PROSTATE_UP.V1_UP	16	0	KRAS.PROSTATE_UP.V1_UP
PDGF_ERK_DN.V1_DN	16	0	PDGF_ERK_DN.V1_DN
KRAS.DF.V1_DN	16	0	KRAS.DF.V1_DN
CYCLIN_D1_UP.V1_UP	16	0	CYCLIN_D1_UP.V1_UP
GCNP_SHH_UP_LATE.V1_DN	16	0	GCNP_SHH_UP_LATE.V1_DN
HOXA9_DN.V1_DN	16	0	HOXA9_DN.V1_DN
JNK_DN.V1_DN	16	0	JNK_DN.V1_DN
SRC_UP.V1_UP	16	0	SRC_UP.V1_UP
E2F3_UP.V1_UP	16	0	E2F3_UP.V1_UP
MYC_UP.V1_UP	16	0	MYC_UP.V1_UP
ESC_J1_UP_EARLY.V1_UP	16	0	ESC_J1_UP_EARLY.V1_UP
ESC_V6.5_UP_EARLY.V1_UP	16	0	ESC_V6.5_UP_EARLY.V1_UP
PKCA_DN.V1_UP	16	0	PKCA_DN.V1_UP
RELA_DN.V1_UP	16	0	RELA_DN.V1_UP
TGFB_UP.V1_UP	16	0	TGFB_UP.V1_UP
LEF1_UP.V1_DN	16	0	LEF1_UP.V1_DN
WNT_UP.V1_DN	16	0	WNT_UP.V1_DN
NOTCH_DN.V1_DN	16	0	NOTCH_DN.V1_DN
SNF5_DN.V1_DN	16	0	SNF5_DN.V1_DN
MEK_UP.V1_DN	16	0	MEK_UP.V1_DN
GCNP_SHH_UP_EARLY.V1_DN	16	0	GCNP_SHH_UP_EARLY.V1_DN
CAHOY_ASTROCYTIC	16	0	CAHOY_ASTROCYTIC
JNK_DN.V1_UP	16	0	JNK_DN.V1_UP
PTEN_DN.V2_UP	16	0	PTEN_DN.V2_UP
CAHOY_ASTROGLIAL	16	0	CAHOY_ASTROGLIAL
PTEN_DN.V2_DN	16	0	PTEN_DN.V2_DN
RAPA_EARLY_UP.V1_UP	16	0	RAPA_EARLY_UP.V1_UP
DCA_UP.V1_DN	16	0	DCA_UP.V1_DN
PTEN_DN.V1_UP	16	0	PTEN_DN.V1_UP
BRCA1_DN.V1_UP	16	0	BRCA1_DN.V1_UP
JAK2_DN.V1_UP	16	0	JAK2_DN.V1_UP
PDGF_UP.V1_DN	16	0	PDGF_UP.V1_DN
CSR_LATE_UP.V1_DN	16	0	CSR_LATE_UP.V1_DN
PKCA_DN.V1_DN	16	0	PKCA_DN.V1_DN
RAPA_EARLY_UP.V1_DN	16	0	RAPA_EARLY_UP.V1_DN
WNT_UP.V1_UP	16	0	WNT_UP.V1_UP
PRC1_BMI_UP.V1_UP	16	0	PRC1_BMI_UP.V1_UP
PRC2_EED_DN.V1_UP	16	0	PRC2_EED_DN.V1_UP
PRC2_SUZ12_UP.V1_UP	16	0	PRC2_SUZ12_UP.V1_UP
IL15_UP.V1_DN	16	0	IL15_UP.V1_DN
IL2_UP.V1_DN	16	0	IL2_UP.V1_DN
CRX_NRL_DN.V1_DN	16	0	CRX_NRL_DN.V1_DN
NRL_DN.V1_DN	16	0	NRL_DN.V1_DN
GCM_NCAM1	17	0	GCM_NCAM1
GCM_DFFA	17	0	GCM_DFFA
GCM_SUFU	17	0	GCM_SUFU
GCM_GSPT1	17	0	GCM_GSPT1
GCM_MLL	17	0	GCM_MLL
GCM_UBE2N	17	0	GCM_UBE2N
GCM_RBM8A	17	0	GCM_RBM8A
GCM_ZNF198	17	0	GCM_ZNF198
GCM_DLG1	17	0	GCM_DLG1
GCM_PTPRD	17	0	GCM_PTPRD
GCM_IL6ST	17	0	GCM_IL6ST
GCM_SIRT2	17	0	GCM_SIRT2
GCM_MAPK10	17	0	GCM_MAPK10
GCM_DEAF1	17	0	GCM_DEAF1
GCM_ERBB2IP	17	0	GCM_ERBB2IP
GCM_BMPR2	17	0	GCM_BMPR2
GCM_CALM1	17	0	GCM_CALM1
GCM_PTK2	17	0	GCM_PTK2
GCM_MAP1B	17	0	GCM_MAP1B
GCM_GSTA4	17	0	GCM_GSTA4
GCM_CRKL	17	0	GCM_CRKL
GCM_RAP2A	17	0	GCM_RAP2A
GCM_TINF2	17	0	GCM_TINF2
GCM_USP6	17	0	GCM_USP6
GCM_DDX11	17	0	GCM_DDX11
GCM_CASP2	17	0	GCM_CASP2
GCM_SMO	17	0	GCM_SMO
GCM_CHUK	17	0	GCM_CHUK
GCM_ING1	17	0	GCM_ING1
GCM_BAG5	17	0	GCM_BAG5
GCM_CSNK1D	17	0	GCM_CSNK1D
GCM_PPM1D	17	0	GCM_PPM1D
GCM_HBP1	17	0	GCM_HBP1
GCM_CSNK1A1	17	0	GCM_CSNK1A1
GCM_MAX	17	0	GCM_MAX
GCM_DENR	17	0	GCM_DENR
GCM_BCL2L1	17	0	GCM_BCL2L1
GCM_NUMA1	17	0	GCM_NUMA1
MORF_MYST2	18	18	MORF_CNTN1
MORF_PDPK1	18	18	MORF_CNTN1
MORF_ARAF1	18	18	MORF_CNTN1
MORF_ORC1L	18	18	MORF_CNTN1
MORF_CASP2	18	18	MORF_CNTN1
MORF_IKBKG	18	18	MORF_CNTN1
MORF_RBM8A	18	18	MORF_CNTN1
MORF_CNTN1	18	18	MORF_CNTN1
MORF_PTPN9	18	18	MORF_CNTN1
MORF_RAB11A	19	0	MORF_RAB11A
MORF_UBE2A	19	0	MORF_UBE2A
MORF_PPP2R5E	19	0	MORF_PPP2R5E
MORF_XPC	19	0	MORF_XPC
MORF_PSMC2	19	0	MORF_PSMC2
MORF_PPP2R4	19	0	MORF_PPP2R4
MORF_PPP6C	19	0	MORF_PPP6C
MORF_ATOX1	19	0	MORF_ATOX1
MORF_BAG5	19	0	MORF_BAG5
MORF_MBD4	19	0	MORF_MBD4
MORF_RAB5A	19	0	MORF_RAB5A
MORF_PPP1CA	19	0	MORF_PPP1CA
MORF_MTA1	19	0	MORF_MTA1
MORF_PRKAR1A	19	0	MORF_PRKAR1A
MORF_SP3	19	0	MORF_SP3
MORF_RAB6A	19	0	MORF_RAB6A
MORF_DAP	19	0	MORF_DAP
MORF_GPX4	19	0	MORF_GPX4
MORF_CCNF	20	0	MORF_CCNF
MORF_REV3L	20	0	MORF_REV3L
MORF_PPP5C	20	0	MORF_PPP5C
MORF_RAP1A	20	0	MORF_RAP1A
MORF_RFC5	20	0	MORF_RFC5
MORF_RAF1	20	0	MORF_RAF1
MORF_TERF2IP	20	0	MORF_TERF2IP
MORF_BECN1	20	0	MORF_BECN1
MORF_USP5	20	0	MORF_USP5
MORF_CSNK1D	20	0	MORF_CSNK1D
MORF_PHB	20	0	MORF_PHB
MORF_SS18	20	0	MORF_SS18
MORF_TPR	20	0	MORF_TPR
MORF_EIF4E	20	0	MORF_EIF4E
MORF_RFC1	20	0	MORF_RFC1
MORF_FRK	21	21	MORF_LCAT
MORF_WNT1	21	21	MORF_LCAT
MORF_BMPR2	21	21	MORF_LCAT
MORF_ZNF10	21	21	MORF_LCAT
MORF_DCC	21	21	MORF_LCAT
MORF_IL9	21	21	MORF_LCAT
MORF_MAP3K14	21	21	MORF_LCAT
MORF_EPHA7	21	21	MORF_LCAT
MORF_LCAT	21	21	MORF_LCAT
MORF_RAB3A	21	21	MORF_LCAT
CAR_IGFBP1	22	22	GNF2_GSTM1
CAR_HPX	22	22	GNF2_GSTM1
GNF2_CYP2B6	22	22	GNF2_GSTM1
GNF2_LCAT	22	22	GNF2_GSTM1
GNF2_HPX	22	22	GNF2_GSTM1
GNF2_CEBPA	22	22	GNF2_GSTM1
GNF2_TST	22	22	GNF2_GSTM1
GNF2_GSTM1	22	22	GNF2_GSTM1
GNF2_HPN	22	22	GNF2_GSTM1
