## Supplementary Tables 1-7 for "SnFFPE-Seq: towards scalable single nucleus RNA-Seq of formalin-fixed paraffin-embedded (FFPE) tissue": SuppTable7_pathway_unsupervised_cluster_leiden_top_pathways.csv

Cluster0	Cluster1	Cluster2	Cluster3	Cluster4	Cluster5	Cluster6
MORF_RAB5A	GNF2_ITGAL	MORF_TPR	GNF2_PA2G4	GNF2_TNFSF10	GNF2_HDAC1	JAK2_DN.V1_UP
MORF_ATOX1	CAR_TNFRSF25	MORF_PPP5C	GNF2_RAN	GNF2_SPI1	GNF2_CBFB	GNF2_RAB3A
MORF_PPP2R4	GCM_GSTA4	MORF_PPP2R5E	GNF2_HAT1	KRAS.KIDNEY_UP.V1_DN	GCM_MSN	KRAS.300_UP.V1_UP
MORF_PSMC2	CAR_MLANA	MORF_SS18	YAP1_DN	GNF2_CARD15	VEGF_A_UP.V1_UP	GNF2_AF1Q
MORF_XPC	KRAS.LUNG_UP.V1_DN	MORF_UBE2A	MORF_IFNA1	KRAS.50_UP.V1_DN	NRL_DN.V1_DN	GNF2_DNM1
MORF_GPX4	MORF_HAT1	MORF_REV3L	NRL_DN.V1_DN	ESC_J1_UP_LATE.V1_UP	GNF2_RBBP6	TBK1.DN.48HRS_UP
MORF_PRKAR1A	CORDENONSI_YAP_CONSERVED_SIGNATURE	JNK_DN.V1_UP	GNF2_MSH6	GCM_USP6	GNF2_MBD4	RAPA_EARLY_UP.V1_UP
MORF_MBD4	IL15_UP.V1_UP	GNF2_MMP11	P53_DN.V2_DN	KRAS.300_UP.V1_DN	PTEN_DN.V2_DN	KRAS.KIDNEY_UP.V1_UP
GCM_HBP1	SRC_UP.V1_DN	GNF2_RAB3A	E2F1_UP.V1_UP	GCM_SMO	GCM_MAX	CAHOY_NEURONAL
MORF_BAG5	GCM_NCAM1	MORF_RAP1A	NRL_DN.V1_UP	BMI1_DN.V1_DN	MORF_DNMT1	GNF2_MAPT
